# From de novo to ‘de nono’: most novel protein coding genes identified with phylostratigraphy represent old genes or recent duplicates

**DOI:** 10.1101/287193

**Authors:** Claudio Casola

**Affiliations:** Department of Ecosystem Science and Management, Texas A&M University, College Station, TX 77843-2138

## Abstract

The evolution of novel protein-coding genes from noncoding regions of the genome is one of the most compelling evidence for genetic innovations in nature. One popular approach to identify de novo genes is phylostratigraphy, which consists of determining the approximate time of origin (age) of a gene based on its distribution along a species phylogeny. Several studies have revealed significant flaws in determining the age of genes, including de novo genes, using phylostratigraphy alone. However, the rate of false positives in de novo gene surveys, based on phylostratigraphy, remains unknown. Here, I re-analyze the findings from three studies, two of which identified tens to hundreds of rodent-specific de novo genes adopting a phylostratigraphy-centered approach. Most of the putative de novo genes discovered in these investigations are no longer included in recently updated mouse gene sets. Using a combination of synteny information and sequence similarity searches, I show that about 60% of the remaining 381 putative de novo genes share homology with genes from other vertebrates, originated through gene duplication, and/or share no synteny information with non-rodent mammals. These results led to an estimated rate of ∼12 de novo genes per million year in mouse. Contrary to a previous study (Wilson et al. 2017), I found no evidence supporting the preadaptation hypothesis of de novo gene formation. Nearly half of the de novo genes confirmed in this study are within older genes, indicating that co-option of preexisting regulatory regions and a higher GC content may facilitate the origin of novel genes.
