## Supplementary Materials for "From de novo to ‘de nono’: most novel protein coding genes identified with phylostratigraphy represent old genes or recent duplicates"

### Sheet: Sheet1
Supplementary Table 2. Features of 152 validated mouse de novo genes.
Gene ID	Gene Symbol	M2012	N2013	W2017	Chromosome	Gene Start	Gene End	Gene Length	# CDS exons	# All Exons	CDS Length	MAF Length	MAF % of CDS	Annotation quality	Overprinted	Overlapping 5'UTR	Overlapping 3'UTR	Overlapping INT	% disorder	%GC	Present in rat
ENSMUST00000022091.3	8030423J24Rik		Y		chr13	70882947	70884503	1557	2	3	429	421	0.976798	MA					35.21	54.31
ENSMUST00000027102.1	4933402D24Rik		Y		chr1	63754906	63769267	14362	2	3	504	478	0.993763	MA					12.57	48.02
ENSMUST00000031330.4	2010109A12Rik		Y		chr5	93206517	93213475	6959	2	3	360	304	0.955975	MA					8.403	40
ENSMUST00000053318.3	Gm5105		Y		chr3	138048760	138067388	18629	2	4	339	339	0.994135	MA					8.928	51.03
ENSMUST00000055404.7	9930022D16Rik		Y		chr11	109413916	109420405	6490	2	2	387	409	1.05141	MA					10.15	53.49
ENSMUST00000062355.1	4930470P17Rik		Y		chr2	170579417	170602017	22601	2	2	468	377	0.802128	MA					8.387	50.43
ENSMUST00000064493.5	D930048N14Rik		Y		chr11	51650955	51657680	6726	4	4	678	412	0.604106	MA					13.77	56.64
ENSMUST00000065465.1	A830005F24Rik		Y		chr13	48513569	48514859	1291	1	2	504	500	0.990099	MA					61.67	49.8
ENSMUST00000066163.2	A930004D18Rik		Y		chr2	18025192	18037737	12546	1	2	474	460	0.968421	MA					5.095	47.26
ENSMUST00000067743.1	Gm9949		Y	Y	chr18	62180125	62184405	4281	2	2	315	315	0.993691	MA					48.07	52.06
ENSMUST00000068546.5	Gm4861		Y		chr3	137550044	137552622	2579	2	3	321	203	0.628483	MA					14.15	49.22
ENSMUST00000069852.1	Gm11541		Y		chr11	94694497	94704499	10003	2	2	327	170	0.516717	MA					7.407	48.32
ENSMUST00000081580.2	Gm5089		Y		chr14	122434853	122451115	16263	1	3	321	268	0.832298	MA					33.01	45.17
ENSMUST00000097964.2	I0C0044D17Rik		Y		chr4	98818474	98823840	5367	1	3	510	496	0.970646	MA					5.917	50.59
ENSMUST00000099127.2	Gm826		Y		chr2	160311860	160327494	15635	1	3	330	292	0.996587	MA					73.39	57.27
ENSMUST00000099536.2	Gm815		Y		chr19	26885924	26888639	2716	3	4	348	314	0.942943	MA					10.43	52.59
ENSMUST00000099692.2	Gm10803		Y		chr2	93560567	93564361	3795	1	2	408	273	0.667482	MA					20.74	49.26
ENSMUST00000100372.3	Gm1587		Y		chr14	77794822	77798864	4043	3	3	372	276	0.736	MA					18.69	53.49
ENSMUST00000100453.1	Gm5464		Y		chr14	66868849	66871005	2157	1	1	528	515	0.973535	MA					29.71	65.91
ENSMUST00000106710.2	E030025P04Rik		Y		chr11	109139290	109144369	5080	3	3	558	555	0.989305	MA					49.72	55.38
ENSMUST00000109304.1	1700025C18Rik		Y		chr2	165078692	165090750	12059	2	3	270	216	0.794118	MA					51.68	55.19
ENSMUST00000164471.7	Gm17660			Y	chr5	104070063	104077608	7546	8	10	273	273	1	MA					30	50.92
ENSMUST00000165250.1	9130230L23Rik		Y		chr5	65988274	66000218	11945	4	4	492	412	0.830645	MA					7.975	51.63
NM_001145878.1	Gm5082		Y		chr13	41650761	41656777	6017	1	3	417	391	0.935407	MA					8.695	45.08
NM_026596.2	4930591A17Rik		Y		chr2	179414935	179416880	1946	2	3	384	324	0.839378	MA					13.38	53.65
NM_029740.1	2410124H12Rik		Y		chr16	92478741	92497365	18625	3	3	372	338	0.901333	MA					14.63	51.61
ENSMUST00000024896.3	4930583I09Rik		Y		chr17	64832522	64836071	3550	3	4	309	81	0.26	MA					42.15	48.54
ENSMUST00000027426.10	4933407L21Rik		Y		chr1	85928482	85931754	3273	3	3	396	148	0.37	MA					38.16	54.29
ENSMUST00000029268.6	1810062G17Rik		Y		chr3	36475936	36482299	6364	3	3	390	119	0.3	MA					30.23	51.03
ENSMUST00000065124.1	6530403G13Rik		Y		chr10	7792522	7792822	301	1	1	300	141	0.47	MA					20.2	59
ENSMUST00000066875.7	6030452D12Rik		Y		chr8	106500521	106507342	6822	3	3	669	287	0.43	MA					23.42	53.06
ENSMUST00000070584.4	4930564D02Rik		Y		chr3	105066843	105078806	11964	1	5	312	135	0.47	MA					25.24	55.13
ENSMUST00000097824.2	Gm10567/Tcf24		Y		chr1	9960170	9962809	2640	1	1	201	25	0.12	MA					48.48	49.25
ENSMUST00000098646.3	4930432M17Rik		Y		chr3	121671316	121682835	11520	4	5	525	191	0.38	MA					52.87	49.14
ENSMUST00000105805.1	Gm13030		Y		chr4	138870991	138873964	2974	2	3	432	121	0.28	MA					21.67	49.77
ENSMUST00000107080.1	Gm11627		Y		chr11	102576490	102579119	2630	2	3	168	41	0.24	MA					30.9	49.4
ENSMUST00000144049.7	1810032O08Rik		Y		chr11	116671707	116674587	2881	3	4	342	147	0.43	MA					13.27	57.89
ENSMUST00000170124.3	D6Ertd527e		Y		chr6	87104745	87112940	8196	2	2	1395	30	0.02	MA					100	56.47
NM_198866.2	Dbpht2		Y		chr12	74297473	74300468	2996	1	1	387	83	0.21	MA					42.96	44.7
ENSMUST00000031778.5	1700012A03Rik			Y	chr6	32050284	32058915	8632	2	3	393	289	0.735369	MA					20	52.67	Y
ENSMUST00000068360.1	A830031A19Rik		Y	Y	chr11	24048954	24075054	26101	1	3	342	299	0.996667	MA					14.15	57.6	Y
ENSMUST00000178942.1	7530416G11Rik			Y	chr15	85492735	85503227	10493	3	5	480	393	0.81875	MA					11.94	54.17	Y
ENSMUST00000170832.2	Prol1			Y	chr5	88317311	88328814	11504	2	3	939	343	0.365282	MA					70.51	43.45	Y
ENSMUST00000084593.2	6030445D17Rik	Y			chr4	136018165	136019892	1728	1	1	448	385	0.86	AA					62.83	70.25
ENSMUST00000025428.5	4930546C10Rik		Y		chr18	68944632	68950141	5510	3	3	363	210	0.57377	AA					24.79	51.24
ENSMUST00000028069.1	4930426L09Rik		Y		chr2	18998342	18999801	1460	1	1	372	372	0.997319	AA					12.19	55.38
ENSMUST00000053604.2	3100002H09Rik		Y	Y	chr4	124609930	124610803	874	1	1	423	304	0.716981	AA					25	51.77
ENSMUST00000056140.4	9330161L09Rik		Y		chr12	103406821	103407820	1000	1	1	411	353	0.856796	AA					10.29	53.04
ENSMUST00000056256.2	4933415A04Rik		Y		chr11	43587039	43589048	2010	1	1	306	304	0.990228	AA					18.81	48.69
ENSMUST00000057722.2	Gm9837		Y		chr11	53469748	53470479	732	1	1	381	370	0.968586	AA					3.174	54.07
ENSMUST00000067077.1	Gm9938		Y		chr19	23723278	23725034	1757	1	1	339	327	0.961765	AA					34.82	35.4
ENSMUST00000068250.3	Gm9958		Y		chr5	90367203	90368487	1285	1	1	321	318	0.987578	AA					2.83	42.06
ENSMUST00000069051.1	Gm9972		Y		chr11	43035745	43037278	1534	1	1	309	309	0.996774	AA					27.45	40.45
ENSMUST00000094315.2	Gm10295		Y		chr7	71348960	71351485	2526	1	1	345	344	0.99422	AA					12.28	48.7
ENSMUST00000098260.2	Gm10604		Y		chr4	11979559	11981265	1707	1	1	432	320	0.73903	AA					13.28	44.21
ENSMUST00000100294.2	Gm10837		Y		chr14	122490585	122492121	1537	1	1	438	410	0.933941	AA					73.1	67.12
ENSMUST00000166373.1	C030005K15Rik		Y		chr10	97724873	97726755	1883	1	1	348	331	0.948424	AA					8.695	38.79
uc007ffg.3	Pldi		Y		chr10	60928225	60938132	9908	1	3	387	353	0.909794	AA					72.65	58.14
uc007utl.1	Gm10845		Y		chr14	79860520	79869176	8657	2	3	558	511	0.9125	AA					24.32	50.54
uc007viv.1	9230109A22Rik		Y		chr15	25137529	25238830	101302	1	4	336	274	0.813056	AA					7.207	40.77
uc008gqw.2	A430093F15Rik		Y		chr19	10740946	10786043	45098	3	4	303	307	0.725768	AA					58.27	56.43
uc008kay.1	Gm1631/Platr26		Y		chr2	71719416	71730966	11551	4	4	363	272	0.741144	AA					38.33	51.79
uc008rec.2	A730020M07Rik		Y		chr3	121637125	121643485	6361	3	3	330	317	0.951952	AA					27.52	50.91
uc008xdr.1	E130018O15Rik		Y		chr5	35379151	35388476	9326	1	2	525	450	0.855513	AA					59.77	54.1
uc009ikm.1	A630091E08Rik		Y		chr7	98543321	98562990	19670	2	2	450	448	0.99115	AA					20.8	55.33
uc011yka.1	2810032G03Rik		Y		chr12	5376501	5416132	39632	1	2	393	340	0.991254	AA					30.08	46.2
uc033gcz.1	6030469F06Rik		Y		chr12	31168861	31185922	17062	1	4	555	555	0.998201	AA					9.782	46.13
ENSMUST00000070258.2	Gm5447		Y		chr13	30974203	30975976	1774	1	1	348	62	0.18	AA					30.43	50
ENSMUST00000084653.3	Gm10447		Y		chr11	53454803	53457110	2308	1	1	408	127	0.31	AA					7.407	46.81
ENSMUST00000097466.2	Gm10521		Y		chr1	171895663	171898237	2575	1	1	408	9	0.02	AA					6.666	49.02
ENSMUST00000100190.2	9430097D07Rik		Y		chr2	32574183	32575684	1502	1	1	588	252	0.43	AA					8.205	49.32
ENSMUST00000104915.2	Gm16485		Y		chr9	8971790	8975773	3984	1	1	348	150	0.43	AA					6.086	47.13
ENSMUST00000109160.2	Gm11011		Y		chr2	169582844	169587745	4902	3	6	258	98	0.45	AA					4.651	36.43
ENSMUST00000171482.1	Gm8439		Y		chr4	120588744	120609673	20930	2	3	291	120	0.49	AA					29.16	55.67
uc009bvz.3	Gm7932		Y		chr6	48860328	48866083	5756	3	3	381	67	0.17	AA					42.06	59.32
ENSMUST00000053792.1	9030612E09Rik			Y	chr10	43174703	43176562	1860	4	1	423	423	1	AA					67.85	67.38	Y
ENSMUST00000092394.3	Gm11733		Y		chr11	117484367	117489014	4648	3	3	378	222	0.582677	MA					6.4	52.12
uc007foe.2	4930533K18Rik		Y		chr10	70868643	70923460	54818	4	4	369	421	0.909287	AA		Bicc (o)			75	55.12
ENSMUST00000168646.1	C730034F03Rik		Y		chr15	89429588	89430868	1281	1	1	336	241	0.715134	AA		Chkb (o)			24.32	61.9
uc007wrh.1	1700041B01Rik	Y			chr15	78501215	78506545	5331	4	4	478	468	0.98	AA		Elfn2 (o)			100	57.17
ENSMUST00000165680.1	Gm17509		Y		chr13	117218700	117221075	2376	1	1	438	470	1.07062	AA		Emb (o)			34.48	63.93
ENSMUST00000066157.1	Gm9913		Y		chr2	125505088	125507881	2794	1	1	408	406	0.992665	AA		Fbn1 (o)			68.14	63.97
uc007bke.1	Apol7d		Y		chr1	71652836	71657457	4622	3	3	408	389	0.946472	AA		Fn1 (o)			54.07	60.78
ENSMUST00000062978.6	BC030500		Y		chr8	58911754	58914298	2545	2	3	555	372	0.994652	MA		Galnt16 (o)			49.72	60.22
uc007wfq.2	4933427E11Rik		Y		chr15	74709160	74710374	1215	1	1	504	278	0.550495	AA		Jrk (o)			59.88	64.48
ENSMUST00000100326.1	Gm10840		Y		chr11	106160849	106161158	310	1	1	309	244	0.787097	AA		Limd2 (o)			27.18	54.69
ENSMUST00000051253.3	Ntng1		Y		chr3	110143684	110144011	328	1	1	327	327	1	MA		Ntng1 (s)			11.11	58.104
ENSMUST00000054018.6	AY074887		Y		chr9	54950229	54950998	770	1	1	399	290	0.725	MA		Psma4 (o)			33.33	54.39
uc056ycc.1	4732440D04Rik		Y		chr1	6209865	6215293	5429	1	1	681	369	0.997297	AA		Rb1cc1 (o)			95.9	74.8
uc057apz.1	4930506F14Rik	Y			chr9	107774792	107775570	779	1	1	391	366	0.94	AA		Rbm6 (o)			10.07	58.46
ENSMUST00000067523.1	Gm9945		Y		chr11	53480165	53481097	933	1	1	276	276	0.99639	AA		Sowaha (o)			5.494	37.68
ENSMUST00000055369.4	BC106179		Y		chr16	23220655	23225368	4714	1	2	561	549	0.976868	MA		St6gal1 (o)			16.12	50.62
ENSMUST00000097520.2	Gm7276		Y		chr18	77185005	77186257	1253	1	1	630	598	0.947702	AA		St8sia5 (o)			73.2	70.95
ENSMUST00000099148.2	3110070M22Rik		Y		chr13	119487260	119488383	1124	1	1	357	201	0.561453	AA		Thmem267 (o)			53.38	61.9
uc012fio.1	E130304I02Rik		Y		chr7	35802591	35838074	35484	3	3	435	330	0.973451	AA		Zfp507 (o)			34.23	67.26
uc008nzf.1	1500012F01Rik		Y		chr2	167062933	167065862	2930	3	5	240	30	0.12	MA		Znfx1 (o)			16.45	45.42
uc008ygf.1	1700010H22Rik		Y		chr5	98553628	98567004	13377	2	3	378	327	0.860526	AA				1700007G11Rik (o)	7.199	42.86
ENSMUST00000053120.4	D830046C22Rik/Gpr146	Y	Y		chr5	139378219	139379259	1041	1	1	420	338	0.80285	MA				3110082I17Rik (o)	0	53.33
ENSMUST00000167423.1	Gm17409		Y		chr2	58470115	58471077	963	1	1	105	105	0.990566	AA				Acvr1 (o)	51.42	40.95
ENSMUST00000143162.7	Tcte2		Y		chr17	13712443	13761378	48936	3	5	363	357	0.97541	MA				Afdn (o)	32.5	52.62
ENSMUST00000063656.6	A330070K13Rik		Y		chr5	130378850	130384631	5782	3	3	348	100	0.28	MA				Caln1 (o)	41.73	55.75
ENSMUST00000105667.2	Gm13090		Y		chr4	151089569	151091449	1881	3	4	336	184	0.567901	MA				Camta1 (o)	67.56	55.36
ENSMUST00000099162.2	Gm10735		Y		chr13	113039300	113042243	2944	1	1	411	384	0.932039	AA				Cdc20b (o)	33.08	53.53
ENSMUST00000079279.3	Gm10118		Y		chr10	63924865	63927434	2570	1	1	351	351	0.997159	AA				Ctnna3 (o)	17.24	43.87
NM_001037931.3	Gm6878		Y		chr14	67304887	67314711	9825	3	4	342	313	0.907246	MA				Ebf2 (o)	35.39	50.88
uc007usa.2	Gm6994		Y		chr14	77479482	77506868	27387	5	6	432	313	0.716247	AA				Enox1 (o)	13.28	50.23
ENSMUST00000112841.1	9630041A04Rik		Y		chr9	101938480	101943219	4740	3	3	618	417	0.671498	MA				Ephb1 (o)	18.53	50.49
ENSMUST00000026889.1	4930412O13Rik		Y		chr2	9881251	9883921	2671	3	5	321	321	0.990741	MA				Gata3 (o)	22.64	52.34
ENSMUST00000114915.2	9230102O04Rik		Y		chr2	9883041	9883993	953	2	2	249	249	0.992032	MA				Gata3 (s)	32.92	51.81
ENSMUST00000086544.4	Gm10188		Y		chr1	132229047	132229767	721	1	1	408	388	0.948655	AA				Lemd1 (o)	13.33	49.75
ENSMUST00000173620.1	A930009A15Rik		Y	Y	chr10	115569985	115582448	12464	3	5	357	320	0.990712	MA				Lgr5 (o)	24.57	49.58
uc008ttp.1	E130114P18Rik		Y		chr4	97567874	97778048	210175	4	6	465	217	0.591281	AA				Nfia (o)	21.66	50.96
uc007rcj.1	A530095I07Rik		Y		chr13	69543045	69544023	979	2	2	441	403	0.909707	AA				Nsun2 (o)	25.34	57.6
ENSMUST00000060761.6	Phxr2	Y	Y		chr10	99125166	99126325	1160	1	1	198	183	0.919598	MA				Poc1b (o)	18.46	38.89
ENSMUST00000095186.2	Gm10309		Y		chr17	86497731	86505232	7502	1	2	360	323	0.902235	MA				Prkce (o)	21	46.94
uc009dsn.1	A230083G16Rik		Y		chr6	124916862	124925844	8983	2	2	462	336	0.724138	AA				Ptms (o)	28.75	52.16
ENSMUST00000100666.2	Gm7489		Y		chr15	53884905	53886597	1693	1	2	516	483	0.997934	MA				Samd12 (o)	14.61	47.67
ENSMUST00000178832.1	AC100927.11-2	Y			chr3	54517759	54517881	123	1	2	124	113	0.91	AA				Supt20 (o)	10	31.71
uc012cqe.1	4931440P22Rik		Y		chr3	65527484	65529414	1931	2	2	318	318	0.99375	AA				Tiparp (o)	89.52	70.75
ENSMUST00000180305.1	Tnfaip8*		Y		chr18	50046739	50047152	414	2	2	369	369	0.994609	MA				Tnfaip8 (s)	12.29	50.95
ENSMUST00000108250.2	Gm12353		Y		chr4	19605450	19651130	45681	2	5	183	101	0.623457	MA				Wwp1 (o)	13.33	44.26
ENSMUST00000100534.2	B130006D01Rik		Y		chr11	95723586	95726710	3125	1	1	462	420	0.907127	AA				Zfp652 (s)	9.803	38.96
ENSMUST00000065533.2	Gm9900		Y		chr11	58327720	58330339	2620	1	1	354	24	0.07	MA				Zfp672 (s)	33.33	44.92
ENSMUST00000099413.2	Gm10768/Abcc2*		Y		chr19	43838802	43840728	1927	1	1	135	135	0.992647	MA			Abcc2 (s)		0	37.04
ENSMUST00000096143.1	Atf7		Y		chr15	102528635	102529025	391	1	1	390	390	1	MA			Aft7 (s)		28.68	48.4615
ENSMUST00000111826.2	Gm15217		Y		chr14	46379466	46383608	4143	3	4	468	424	0.992974	MA			Bmp4 (o)		21.29	52.56
ENSMUST00000069568.3	Gm9982/Desi2		Y		chr1	178256102	178257295	1194	1	1	372	214	0.573727	MA			Desi2 (s)		13.82	44.35
ENSMUST00000113942.2	Mdga2		Y		chr12	66470635	66471058	424	1	1	423	396	0.93	MA			Mdga2 (s)		3.571	39.2435
ENSMUST00000064334.2	D630004N19Rik/Mrpl48*		Y		chr7	100545755	100547620	1866	1	1	309	253	0.816129	MA			Mrpl48 (s)		41.17	49.19
ENSMUST00000093819.1	Pigb*		Y		chr9	73008480	73015657	7178	1	2	363	353	0.96978	MA			Pigb (s)		28.33	44.63
ENSMUST00000076791.3	4632433K11Rik/Zfp865*	Y	Y		chr7	5034117	5035246	1130	1	1	417	278	0.665072	MA			Zfp865 (s)		0	44.6
ENSMUST00000023262.5	Gm9747		Y		chr1	82233111	82235933	2823	1	1	315	293	0.927215	AA			Irs1 (o)		7.692	48.25
ENSMUST00000057977.3	A730049H05Rik		Y		chr6	92816477	92843465	26989	3	5	420	346	0.925134	MA	Adamts9 (o)				16.54	46.43
ENSMUST00000098571.4	G430095P16Rik		Y		chr8	84723006	84726844	3839	1	2	444	256	0.579186	MA	Nfix (o)				71.42	56.53
ENSMUST00000132119.1	Gm5475		Y		chr15	100422146	100427475	5330	2	2	528	273	0.515094	MA	Slc11a (o)				14.85	53.98
ENSMUST00000172815.3	Gm19345			Y	chr7	19852002	19858350	6349	4	4	375	283	0.754667	MA	Ceacam16 (o)				13.7	58.4
ENSMUST00000181174.1	D630044L22Rik			Y	chr17	25951471	25963610	12140	4	7	495	336	0.678788	MA	Capn15 (o)				25	56.97
ENSMUST00000042344.1	4930556J24Rik		Y		chr11	3937540	3976778	39239	2	2	441	209	0.47	MA	Pes1 (o)				71.91	53.74
ENSMUST00000056955.1	4933428G20Rik		Y	Y	chr11	97490782	97500340	9559	2	3	306	309	1.00325	MA	Arhgap23 (o)				72.27	56.54	Y
ENSMUST00000127749.3	3110082J24Rik		Y	Y	chr5	30103888	30105359	1472	1	2	501	339	0.96034	MA	Garem2 (o)				100	73.7	Y
ENSMUST00000033691.4	Tsx			Y	chrX	103414466	103424580	10115	7	7	435	373	0.857471	MA	Gm26992 (o)				68.75	47.36	Y
uc057bxr.1	4933427D06Rik			Y	chr7	121033251	121035096	1846	1	1	612	258	0.421569	MA	Mettl9 (o)				95.02	56.21	Y
ENSMUST00000057911.1	D930007J09Rik		Y		chr13	32802456	32802849	394	1	1	393	393	0.997462	AA	Wrnip1 (o)				28.24	73.54
ENSMUST00000170573.1	A530084C06Rik		Y		chr13	31556133	31559333	3201	1	1	561	560	0.996441	AA	Foxq1 (o)				35.48	67.38
uc007mcc.1	Gm11696		Y		chr11	109354777	109363654	8878	2	2	519	516	0.990403	AA	Gna13 (o)				75.58	69.75
uc007vrx.1	Gm9920		Y		chr15	55099916	55113582	13667	4	5	423	283	0.7075	AA	Deptor (o)				13.74	60.35
uc008bwx.2	A530088E08Rik		Y		chr17	32403013	32404808	1796	1	1	366	362	0.986376	AA	Rasal3 (o)				29.75	58.2
uc009qxt.3	A330041J22Rik		Y		chr9	86695441	86701253	5813	2	3	324	212	0.770909	AA	Me1 (o)				100	68.5
ENSMUST00000098589.2	Gm10642		Y	Y	chr9	70656250	70657860	1611	1	1	216	216	0.995392	AA	Mindy2 (o)				90.14	72.69	Y
uc029ujg.3	Gm14318/Gata5os		Y		chr2	180332856	180340732	7877	4	5	504	395	0.842217	AA	Gata5 (o)				35.71	60.43	Y
uc033iwz.1	A930016O22Rik		Y	Y	chr7	19417465	19421417	3953	2	2	309	328	0.987952	AA	Ckm (o)				100	59.39	Y
uc057cay.1	Gm9905		Y	Y	chr7	121033254	121035096	1843	1	1	666	643	0.964018	AA	Mett19 (o)				95.02	74.62	Y
Stars next to gene symbols indicate that the name is the same between the de novo gene and an older gene overlapping with it.
M2012: Murphy and McLysaght 2012, PLoS One 7:e48650.
N2013: Neme and Tautz, 2013, BMC Genomics 14:117.
W2017: Wilson et al. 2017, Nat Ecol Evol 1:0146-0146.
MA: manually annotated.
AA: automatically annotated.
Overlapping INT: de novo genes within intron of older genes.
