## Supplementary Materials for "From de novo to ‘de nono’: most novel protein coding genes identified with phylostratigraphy represent old genes or recent duplicates"

### Sheet: Sheet1
Supplementary Table 1. Features of 229 mouse 'de nono' genes.
Gene ID	Gene Symbol	M2012	N2013	W2017	Chromosome	Gene Start	Gene End	Gene Length	# CDS exons	# All Exons	CDS Length	MAF Length	MAF % of CDS	No Synteny	Inparalogs BLAST	Inparalogs hmmer	NCBI-CD Domains Accession	NCBI-CD Domains Short name	InterPro Domains	Vertebrates BLAST	Vertebrates phmmer	Orthologs in human	Tandem Array 100kb	Tandem Array 10kb
ENSMUST00000089120.5	Gm1604b		Y		chr17	7025836	7087467	61632	4	4	357	183	0.51		Y						Y
ENSMUST00000048686.8	Prpmp5		Y		chr6	132311589	132314757	3169	2	3	891	na	na	Y	Y	Y	pfam15240	Pro-rich					Y
ENSMUST00000024026.2	Cypt1		Y		chrX	16522871	16523688	818	2	2	522	na	na	Y	Y	Y
ENSMUST00000053956.7	Cypt4		Y		chr9	24625195	24625824	630	1	1	462	na	na	Y	Y	Y
ENSMUST00000095375.4	Tex24		Y		chr8	27344393	27349188	4796	2	3	1056	na	na	Y
ENSMUST00000102853.3	Cstad		Y		chr2	30595039	30608943	13905	1	2	315	na	na	Y
ENSMUST00000115114.2	Cypt15		Y		chrX	39346266	39346963	698	2	2	264	na	na	Y	Y	Y
ENSMUST00000166056.8	Omt2a		Y		chr9	78312003	78314016	2014	3	3	312	na	na	Y	Y	Y							Y
ENSMUST00000043734.11	Omt2b		Y		chr9	78328029	78329620	1592	3	3	360	na	na	Y	Y	Y							Y	Y
ENSMUST00000067625.8	Glrp1		Y		chr1	88499870	88510066	10197	2	3	525	na	na	Y
ENSMUST00000087853.3	Prb1		Y		chr6	132206794	132210521	3728	2	4	1515	na	na	Y		Y							Y	Y
ENSMUST00000084414.5	Krtap5-3		Y		chr7	142201363	142203015	1653	3	3	591	na	na	Y		Y					Y
ENSMUST00000112573.7	Cypt3		Y		chrX	153558592	153559423	832	2	2	525	na	na	Y	Y	Y
ENSMUST00000031211.5	Smr3a		Y		chr5	88002552	88008534	5983	2	3	444	468	1.05		Y	Y	pfam15621	PROL5-SMR			Y	Y	Y	Y
ENSMUST00000095109.4	Hrct1		Y		chr4	43727187	43728639	1453	1	1	330	330	1				pfam15758	HRCT1			Y	Y
ENSMUST00000098414.4	Svip		Y		chr7	51997170	52006018	8849	3	4	444	428	0.96				pfam15811	SVIP		Y	Y	Y
ENSMUST00000092370.2	Krtap12-1		Y		chr10	77720598	77721254	657	1	1	393	102	0.58		Y	Y	cl26067	Keratin_B2 superfamily			Y	Y	Y	Y
ENSMUST00000053611.4	Cox8c		Y		chr12	102899315	102900526	1212	2	2	330	320	0.96				cl27440	Cyt_c_Oxidase_VIII superfamily		Y	Y	Y
uc009ktu.1	Ccl25		Y		chr8	4325209	4348788	23580	3	3	423	152	0.76								Y	Y
ENSMUST00000014072.5	Thap8		Y		chr7	30280093	30290237	10145	4	4	642	620	0.96									Y	Y
ENSMUST00000068448.2	Gm9964		Y		chr11	79296178	79296906	729	1	1	435	281	0.644495						WD40/YVTN repeat-like-containing domain superfamily (IPR015943)
ENSMUST00000179726.1	Gm10100		Y		chr10	77726485	77726848	364	1	1	345	302	0.83		Y	Y	pfam13885	Keratin_B2_2			Y		Y	Y
ENSMUST00000162961.7	Nrp		Y		chr12	87426168	87443839	17672	6	6	408	1170	0.99				cl21496	2OG-FeII_Oxy superfamily	Alkylated DNA repair protein AlkB (IPR004574)
ENSMUST00000041011.3	Gm9767		Y		chr10	26078254	26079447	1194	1	1	624	624	0.9984				cl26386	DNA_pol3_gamma3 superfamily
ENSMUST00000060348.2	5330417H12Rik	Y	Y		chr7	107623970	107625161	1192	1	1	333	324	0.97006				cl27723	Orn_DAP_Arg_deC superfamily
ENSMUST00000071016.2	Gm13199		Y		chr2	5862080	5862923	844	2	2	378	225	0.59							Y
ENSMUST00000115553.2	Gm14862		Y		chrX	9250927	9256899	5973	2	3	246	246	0.99							Y
uc009fsn.1	4732471J01Rik		Y		chr7	25376818	25385734	8917	3	7	438	421	0.95							Y
uc009lgx.1	Gm17484		Y		chr8	25754508	25769702	15195	1	2	333	333	1							Y
ENSMUST00000098585.3	E130208F15Rik		Y		chr7	30321739	30323472	1734	1	1	432	432	1							Y			Y	Y
ENSMUST00000135245.2	4931428L18Rik		Y		chr1	31202930	31222684	19755	2	3	384	222	0.63							Y
ENSMUST00000068997.3	Gm9970		Y		chr5	31240674	31241232	559	1	1	558	556	0.99							Y
ENSMUST00000022325.2	9230112D13Rik		Y		chr14	34511620	34522801	11182	3	3	414	414	0.99							Y
ENSMUST00000171007.1	D630036H23Rik		Y		chr12	36381241	36382181	941	1	1	615	603	0.98							Y
ENSMUST00000096572.1	2900055J20Rik		Y		chr18	40256961	40257684	724	1	1	423	423	1							Y
ENSMUST00000099454.3	AI606181		Y		chr19	41593362	41596158	2797	1	1	390	390	1							Y
ENSMUST00000070587.3	5730596B20Rik		Y		chr6	52177497	52180851	3355	1	1	618	611	0.99							Y
ENSMUST00000072235.9	1700019A02Rik		Y		chr1	53158576	53187636	29061	5	9	441	247	0.79			Y				Y	Y
ENSMUST00000086887.1	Gm10197		Y		chr19	53371565	53371766	202	1	1	201	201	1							Y
ENSMUST00000170390.1	Gm17334		Y		chr11	53772280	53773187	908	1	1	381	381	1							Y			Y
uc012flm.1	Gm9962		Y		chr7	57387271	57409941	22671	3	3	321	252	0.68							Y
ENSMUST00000066298.2	B430305J03Rik		Y		chr3	61362249	61365951	3703	1	1	531	514	0.97							Y
ENSMUST00000098713.4	BC030870		Y		chr8	65085612	65129563	43952	2	3	216	216	0.99								Y
ENSMUST00000180773.1	F830016D02Rik		Y		chr2	67432815	67433181	367	1	1	366	226	0.62			Y
uc057bpy.1	Gm17641		Y		chr3	68867918	68870266	2349	1	1	567	567	1							Y	Y
ENSMUST00000053451.1	Gm9887		Y		chr12	69371834	69372458	625	1	1	624	606	0.97							Y
ENSMUST00000043711.8	Gm10135		Y		chr5	72965807	72974702	8896	2	2	246	246	0.99							Y
ENSMUST00000100807.2	Gm10392		Y		chr11	77516659	77519198	2540	2	2	345	345	0.99							Y
ENSMUST00000092883.2	Gm10277		Y		chr11	77785452	77787747	2296	1	1	645	645	1							Y
ENSMUST00000165499.1	Gm17324		Y		chr9	78447864	78448786	923	1	1	414	262	0.63							Y
ENSMUST00000098605.2	Gm10645		Y		chr8	83165080	83166170	1091	1	1	438	433	0.99							Y
uc011ype.1	D030025P21Rik		Y		chr12	84875801	84879755	3955	1	1	492	491	1							Y
ENSMUST00000007601.3	2310003L06Rik		Y		chr5	87969458	87972870	3413	2	3	1485	997	0.67							Y	Y		Y
ENSMUST00000095183.1	Gm10308		Y		chr17	91088492	91089391	900	2	2	426	426	1							Y
ENSMUST00000068783.2	Gm9881		Y		chr16	91168196	91171401	3206	1	1	636	379	0.59			Y				Y
ENSMUST00000178895.1	Gm9821		Y		chr2	91945702	91947655	1954	1	1	312	304	0.97			Y				Y
ENSMUST00000074449.6	Sprr2a1		Y		chr3	92215798	92221911	6114	1	2	252	225	0.89		Y	Y					Y		Y
ENSMUST00000071805.3	Sprr2a2		Y		chr3	92250746	92256724	5979	1	2	252	252	1		Y	Y					Y		Y	Y
ENSMUST00000090872.6	Sprr2a3		Y		chr3	92288565	92289247	683	1	1	252	198	0.78		Y	Y					Y		Y	Y
ENSMUST00000051521.4	Lce1h		Y		chr3	92763214	92765065	1852	1	2	540	423	1			Y					Y
ENSMUST00000098886.4	2310001H18Rik		Y		chr3	92967060	92968281	1222	1	2	159	184	1.15								Y		Y	Y
uc009iil.1	Gm9934		Y		chr7	93067330	93081027	13698	2	2	699	657	1							Y
ENSMUST00000065826.4	Gm4792		Y		chr10	94293664	94298703	5040	3	3	552	406	0.73			Y
ENSMUST00000094969.1	Gm10306		Y		chr4	94556545	94557078	534	1	1	348	348	1							Y
ENSMUST00000054783.4	B230217C12Rik		Y		chr11	97840779	97843043	2265	2	3	420	405	1							Y
ENSMUST00000094955.2	Gm12689		Y		chr4	99295899	99297258	1360	1	1	354	354	1							Y
uc009mzr.2	A330008L17Rik		Y		chr8	99416673	99424644	7972	3	3	474	457	0.96							Y
ENSMUST00000066461.3	Gm9922		Y		chr14	101729379	101729814	436	1	1	435	426	0.98							Y
ENSMUST00000096145.4	Gm10337		Y		chr15	102503721	102503886	166	1	1	165	165	0.99		Y					Y
ENSMUST00000056170.3	4931422A03Rik		Y		chr2	103992494	104028308	35815	2	5	342	236	0.75							Y			Y
uc008qwq.2	AI504432		Y		chr3	107039503	107054322	14820	2	2	423	423	1							Y
ENSMUST00000164855.1	A730015C16Rik		Y		chr4	108847398	108848619	1222	1	1	360	360	1							Y
ENSMUST00000132961.1	1110017F19Rik		Y		chr11	115912016	115913920	1905	1	2	171	171	0.99								Y
ENSMUST00000099385.2	Gm10762		Y		chr2	128966592	128967725	1134	1	1	348	347	0.99							Y
ENSMUST00000109783.1	4930404H24Rik		Y		chr2	153492789	153493841	1053	2	2	141	141	0.99							Y
uc007ded.1	4930562F07Rik		Y		chr1	160074734	160077918	3185	3	3	369	369	0.99							Y
ENSMUST00000169439.2	7420461P10Rik		Y		chr1	162647202	162658219	11018	4	4	432	423	0.97		Y					Y	Y
ENSMUST00000110758.3	AY761185		Y		chr8	20943693	20944710	1018	2	2	285	na	na	Y	Y	Y	pfam00879	Defensin_propep			Y
ENSMUST00000077452.3	Gm14851		Y		chr8	21095073	21096050	978	2	2	351	na	na	Y	Y	Y	pfam00879	Defensin_propep			Y
ENSMUST00000071886.6	AY761184		Y		chr8	21702518	21703645	1128	2	2	351	na	na	Y	Y	Y	pfam00879	Defensin_propep			Y
uc029wby.1	Gm4736		Y		chr6	132114220	132364135	249916	6	7	906	na	na	Y	Y	Y	pfam15240	Pro-rich					Y	Y
ENSMUST00000172814.7	Gm20408/Esp36		Y		chr17	38416473	38420185	3713	3	4	483	na	na	Y	Y	Y	pfam16590	ESP
ENSMUST00000024032.3	9530002B09Rik		Y		chr4	122689274	122705129	15856	4	5	408	na	na	Y	Y	Y	cl21494	Abhydrolase superfamily			Y
ENSMUST00000168997.1	Gm3233		Y		chr10	77758989	77759682	694	1	1	693	233	0.34		Y	Y	cl26067	Keratin_B2 superfamily			Y		Y	Y
ENSMUST00000167669.1	Gm7138		Y		chr10	77776251	77776944	694	1	1	693	218	0.31		Y	Y	cl26067	Keratin_B2 superfamily			Y		Y	Y
uc012asm.1	2410017I17Rik		Y		chr17	36145017	36162374	17358	1	4	672	na	na	Y			cl26386	DNA_pol3_gamma3 superfamily		Y			Y	Y
ENSMUST00000096862.4	AC125149.6		Y		chr1_GL456210_random	9123	58882	49760	1	2	372	na	na	Y
ENSMUST00000178392.1	Gm2916		Y		chr14	3892556	3920672	28117	2	2	384	na	na	Y	Y	Y				Y
ENSMUST00000112726.2	Gm3618		Y		chr14	6314875	6343678	28804	2	2	384	na	na	Y	Y	Y				Y
ENSMUST00000178788.1	Gm10251		Y		chr14	6639371	6675884	36514	2	2	384	na	na	Y	Y	Y				Y
ENSMUST00000054878.5	C330006D17Rik		Y		chr9	7836686	7837064	379	1	1	378	na	na	Y
ENSMUST00000097422.4	Gm1604A		Y		chr17	8038509	8101228	62720	4	4	357	na	na	Y	Y						Y
ENSMUST00000068397.5	Gm9961		Y		chr16	11901362	11930600	29239	3	3	342	na	na	Y
ENSMUST00000098935.1	A230072I06Rik		Y		chr8	12278818	12280657	1840	1	1	519	na	na	Y
ENSMUST00000178428.1	AC185965.2/Gm21866		Y		chrY	13465036	13465579	544	1	1	543	na	na	Y	Y	Y
ENSMUST00000178689.1	AC142255.1/Gm21767		Y		chrY	13941737	13942280	544	1	1	543	na	na	Y	Y	Y
ENSMUST00000179522.1	AC144583.4		Y		chrY	17845723	17846266	544	1	1	543	na	na	Y	Y	Y							Y
ENSMUST00000179900.1	AC144583.3		Y		chrY	17935712	17937330	1619	1	1	543	na	na	Y	Y	Y							Y	Y
ENSMUST00000179219.1	AC134865.2/Gm21764		Y		chrY	18061269	18061812	544	1	1	543	na	na	Y	Y	Y
uc012cnt.1	4632415L05Rik		Y		chr3	19894870	19898984	4115	1	1	369	na	na	Y
ENSMUST00000109511.7	5730522E02Rik		Y		chr11	25619086	26210572	591487	3	7	492	214	0.49			Y				Y
ENSMUST00000089614.4	Gm6899		Y		chr11	26593240	26593862	623	1	1	405	na	na	Y
ENSMUST00000065372.3	Gm5129		Y		chr5	29735636	29735936	301	1	1	300	na	na	Y
ENSMUST00000100016.3	Gm1968		Y		chr16	29958492	29962307	3816	3	3	348	92	0.26			Y
ENSMUST00000009695.2	6330409D20Rik		Y		chr2	32732619	32741016	8398	2	3	489	181	0.41			Y
ENSMUST00000059351.7	5930422O12Rik		Y		chr8	33428708	33429548	841	1	1	372	na	na	Y
uc007ant.4	1700001G17Rik		Y		chr1	33669823	33670712	890	1	1	555	na	na	Y
ENSMUST00000178332.1	AC144579.1/Gm21882		Y		chrY	40380440	40381523	1084	1	1	1083	na	na	Y	Y
ENSMUST00000179125.1	AC144854.4/Gm21852		Y		chrY	40651453	40651996	544	1	1	543	na	na	Y	Y	Y
ENSMUST00000177579.1	AC190194.2		Y		chrY	40775222	40775765	544	1	1	543	na	na	Y	Y	Y
ENSMUST00000178559.1	AC174234.1/Gm21800		Y		chrY	41406497	41407040	544	1	1	543	na	na	Y	Y	Y
ENSMUST00000087332.4	Gm16223		Y		chr5	42067959	42216798	148840	2	3	354	119	0.36			Y
ENSMUST00000068158.9	4930578G10Rik		Y		chr4	42735544	42845996	110453	3	5	462	na	na	Y
ENSMUST00000054395.6	Gm9817	Y	Y		chr13	45078691	45081222	2532	1	1	435	na	na	Y						Y
ENSMUST00000064744.3	Gm5111		Y		chr6	48589444	48590584	1141	1	2	573	na	na	Y
uc007axf.1	C230029F24Rik		Y		chr1	49244615	49340431	95817	4	5	465	na	na	Y
ENSMUST00000067007.7	Gm4894		Y		chr9	49268571	49278783	10213	3	3	357	97	0.27			Y
ENSMUST00000109123.1	4933414I15Rik		Y		chr11	50940710	50943765	3056	1	2	402	na	na	Y
ENSMUST00000121435.1	Gm12216		Y		chr11	53812960	53859256	46297	1	4	144	na	na	Y									Y	Y
ENSMUST00000112915.2	Gm11110		Y		chr17	57092034	57105942	13909	3	5	330	na	na	Y
ENSMUST00000093494.5	Gm10283		Y		chr8	60430023	60503198	73176	3	3	354	na	na	Y
ENSMUST00000163259.1	Gm17732		Y		chr18	62662107	62662928	822	1	1	183	na	na	Y
ENSMUST00000178750.1	Gm10428		Y		chr11	62753099	62753498	400	1	1	399	na	na	Y						Y
ENSMUST00000099425.2	Gm10775		Y		chr13	65259538	65260826	1289	1	2	384	na	na	Y
ENSMUST00000033525.2	4930447F04Rik		Y		chrX	66303360	66304224	865	2	2	381	na	na	Y
ENSMUST00000098612.2	Gm10647		Y		chr9	66797038	66799074	2037	1	1	375	na	na	Y
ENSMUST00000169531.1	Gm17333		Y		chr16	77846692	77853020	6329	2	2	378	161	0.42			Y				Y
ENSMUST00000056086.4	4930442H23Rik		Y		chr10	81182604	81183849	1246	1	1	312	na	na	Y
ENSMUST00000085094.3	Gm10160		Y		chr7	81855532	81855794	263	2	3	207	na	na	Y		Y				Y
uc009idk.3	A530021J07Rik		Y		chr7	83148469	83178694	30226	4	5	414	na	na	Y
ENSMUST00000098592.2	Gm10643		Y		chr8	84063560	84065137	1578	1	1	336	na	na	Y
ENSMUST00000141816.2	Gm16686		Y		chr4	88755194	88755590	397	1	1	396	na	na	Y
ENSMUST00000057837.1	4930553M12Rik		Y		chr4	88867881	88868379	499	1	1	498	na	na	Y
uc009cwc.4	Gm1965		Y		chr6	89140993	89147370	6378	1	3	363	na	na	Y
ENSMUST00000078832.4	1700084M14Rik		Y		chrX	91575209	91575911	703	2	2	237	na	na	Y	Y	Y
ENSMUST00000031356.4	U90926		Y		chr5	92209895	92215408	5514	4	6	357	na	na	Y
ENSMUST00000068399.1	Sprr2e		Y		chr3	92352142	92353449	1308	1	2	435	na	na	Y	Y	Y					Y		Y	Y
ENSMUST00000050397.1	Sprr2f		Y		chr3	92365186	92366442	1257	1	2	351	na	na	Y	Y	Y					Y		Y	Y
ENSMUST00000096371.2	Gm5941		Y		chrX	92489948	92490681	734	2	2	354	na	na	Y	Y	Y
NM_029590.3	1700010D01Rik		Y		chrX	95732589	95733265	677	2	2	354	na	na	Y	Y	Y
ENSMUST00000093126.10	BC107364		Y		chr3	96433787	96452306	18520	4	5	423	na	na	Y
ENSMUST00000091377.4	1700029F12Rik		Y		chr13	97021863	97034362	12500	3	3	444	na	na	Y
ENSMUST00000048061.12	1700031F05Rik		Y		chrX	102859185	102866353	7169	5	7	576	na	na	Y		Y
ENSMUST00000169286.1	BC027582		Y		chr3	103731679	103732553	875	1	1	144	na	na	Y		Y
ENSMUST00000104891.1	Gm10912		Y		chr2	104065825	104067486	1662	1	1	438	na	na	Y	Y	Y							Y	Y
ENSMUST00000099666.2	Gm10799		Y		chr2	104068046	104068550	505	1	2	312	na	na	Y	Y	Y							Y	Y
ENSMUST00000041758.4	Cypt2-ps		Y		chrX	105499771	105500639	869	2	2	543	na	na	Y	Y	Y
ENSMUST00000082269.2	3110018I06Rik		Y		chr12	107488631	107489636	1006	1	1	363	na	na	Y
ENSMUST00000106703.1	Gm10961		Y		chr3	107631321	107633090	1770	2	3	144	54	0.46			Y
ENSMUST00000127918.1	Gm13941		Y		chr2	111088371	111105982	17612	8	10	735	na	na	Y									Y
ENSMUST00000132464.1	Gm15130		Y		chr2	111134113	111152936	18824	7	10	621	na	na	Y									Y	Y
ENSMUST00000201635.1	Gm9936		Y		chr5	114855757	114858682	2926	1	1	483	na	na	Y									Y	Y
ENSMUST00000093527.3	Gm10608		Y		chr9	119159160	119161669	2510	1	1	501	na	na	Y
ENSMUST00000165345.1	Gm17521		Y		chrX	123029201	123029669	469	1	1	468	na	na	Y	Y	Y
ENSMUST00000171714.1	Gm17503/Srsx		Y		chrX	123221398	123222481	1084	1	1	1083	na	na	Y	Y	Y							Y
ENSMUST00000179916.1	Gm17577		Y		chrX	123246439	123246907	469	1	1	174	na	na	Y	Y	Y							Y	Y
ENSMUST00000178553.1	Gm17467		Y		chrX	123704323	123704791	469	1	1	174	na	na	Y	Y	Y
ENSMUST00000178471.1	Gm17584		Y		chrX	124500562	124501060	499	1	1	174	na	na	Y	Y	Y
ENSMUST00000177942.1	Gm17469		Y		chrX	124629892	124630390	499	1	1	174	na	na	Y	Y	Y
ENSMUST00000178121.1	Gm17361		Y		chrX	125004162	125004660	499	1	1	174	na	na	Y	Y	Y
ENSMUST00000178004.1	Gm17693		Y		chrX	125705443	125705941	499	1	1	174	na	na	Y	Y	Y
ENSMUST00000178952.1	Gm17267		Y		chrX	126017556	126018055	500	1	1	174	na	na	Y	Y	Y
ENSMUST00000079045.2	B230325K18Rik		Y		chr7	127983078	127985701	2624	1	1	369	na	na	Y
ENSMUST00000108743.1	Gm10999		Y		chr8	129129096	129131661	2566	1	7	207	na	na	Y	Y	Y
ENSMUST00000091791.5	A630073D07Rik		Y		chr6	132625110	132627511	2402	2	3	303	na	na	Y		Y
ENSMUST00000048459.7	5530400C23Rik		Y		chr6	133292215	133295792	3578	2	4	522	na	na	Y	Y	Y
ENSMUST00000177649.1	Gm9944		Y		chr4	144453008	144453317	310	1	1	309	na	na	Y
ENSMUST00000104964.2	Gm16503		Y		chr4	147540217	147543500	3284	1	1	312	na	na	Y
ENSMUST00000112755.2	Gm8334		Y		chrX	148613252	148615153	1902	3	3	1662	na	na	Y	Y	Y
ENSMUST00000099266.2	Gm10750		Y		chr2	149015731	149017237	1507	1	1	402	na	na	Y	Y
ENSMUST00000087348.3	Gm10203		Y		chr6	149130169	149130710	542	2	3	198	na	na	Y		Y
uc012chs.2	2900097C17Rik		Y		chr2	156388062	156392979	4918	1	1	339	na	na	Y
ENSMUST00000099141.2	4930518I15Rik		Y		chr2	156856615	156857946	1332	1	1	174	na	na	Y
uc007ddx.1	1600012P17Rik		Y		chr1	158967700	158980463	12764	1	3	993	na	na	Y		Y				Y
ENSMUST00000073081.5	1700010B08Rik		Y		chr2	173719414	173722089	2676	2	3	309	na	na	Y		Y
ENSMUST00000093935.2	Krtap31-1			Y	chr11	99907919	99908892	974	1	1	534	471	0.882022		Y	Y	pfam13885	Keratin_B2_2					Y	Y
ENSMUST00000105053.1	Gm11565			Y	chr11	99914750	99915671	922	1	1	471	393	0.834395		Y	Y	pfam13885	Keratin_B2_2					Y	Y
ENSMUST00000058761.5	Krtap31-2			Y	chr11	99936290	99937225	936	1	1	534	343	0.642322		Y	Y	pfam13885	Keratin_B2_2					Y	Y
ENSMUST00000114682.3	Gm6760			Y	chrX	64151404	64152198	795	2	2	264	234	0.886364				cl00235	4Oxalocrotonate_Tautomerase superfamily	SPAN-X family (IPR010007)
ENSMUST00000179347.2	Gm3336			Y	chr8	70718542	70722632	4091	4	4	597	450	0.753769				cl25752	PLN03209 superfamily			Y
ENSMUST00000163172.1	1700092M07Rik			Y	chr19	8740717	8741225	509	2	2	261	261	1		Y	Y				Y
ENSMUST00000179647.1	9430069I07Rik			Y	chr15	34349175	34356421	7247	3	3	336	190	0.565476							Y
ENSMUST00000050744.5	6030498E09Rik			Y	chrX	38772670	38962686	190017	2	2	510	287	0.562745			Y
ENSMUST00000059053.10	Lce3d			Y	chr3	92957389	92958505	1117	1	2	297	232	0.781145		Y	Y					Y		Y	Y
ENSMUST00000057076.4	Defb9			Y	chr8	21881712	21885421	3710	2	2	204	0	0	Y	Y	Y	pfam00711	Defensin_beta			Y		Y	Y
ENSMUST00000051965.4	Defb11			Y	chr8	21905375	21906412	1038	2	2	234	0	0	Y	Y	Y	pfam00711	Defensin_beta			Y		Y	Y
ENSMUST00000098890.3	Defa-rs1		Y	Y	chr8	21325886	21327020	1135	2	2	351	na	na	Y	Y	Y	pfam00879	Defensin_propep			Y
ENSMUST00000055071.8	Ifi27l2a			Y	chr12	103442166	103443680	1515	4	4	273	0	0	Y	Y	Y	pfam06140	Ifi-6-16			Y
ENSMUST00000179071.1	Gm20767			Y	chr13	120154626	120155136	511	1	1	510	0	0	Y	Y	Y	pfam07270	DUF1438					Y
ENSMUST00000177561.1	Gm21762			Y	chr13	120214757	120215213	457	1	1	456	0	0	Y	Y	Y	pfam07270	DUF1438					Y	Y
ENSMUST00000181748.1	AF067061			Y	chr13	120263113	120264517	1405	1	2	516	0	0	Y	Y	Y	pfam07270	DUF1438					Y	Y
ENSMUST00000048032.4	Kap			Y	chr6	133849850	133853762	3913	4	4	366	0	0	Y			pfam15222	KAR
ENSMUST00000178498.1	Esp4			Y	chr17	40598593	40602618	4026	2	3	354	0	0	Y	Y	Y	pfam16590	ESP
ENSMUST00000098460.1	7420426K07Rik			Y	chr9	98903118	98904622	1505	1	1	561	0	0	Y	Y	Y	cl11241	DUF2476 superfamily			Y
ENSMUST00000078879.6	Defb50			Y	chr8	21823538	21831296	7759	2	2	222	0	0	Y									Y
ENSMUST00000034619.1	D730048I06Rik			Y	chr9	35788049	35790112	2064	3	3	321	0	0	Y	Y	Y					Y
ENSMUST00000077173.12	Dppa1			Y	chr11	46607771	46629261	21491	5	7	351	0	0	Y	Y	Y
ENSMUST00000022548.9	1700129C05Rik			Y	chr14	59133039	59142893	9855	5	5	657	0	0	Y	Y	Y							Y
ENSMUST00000066558.3	Gm5142			Y	chr14	59158502	59178749	20248	2	2	402	0	0	Y	Y	Y							Y	Y
uc057bbm.1	Spanxn4			Y	chr12	62687787	62688336	550	1	1	423	0	0	Y		Y
ENSMUST00000026325.1	4933436I01Rik			Y	chrX	67919863	67921450	1588	2	2	1290	0	0	Y
ENSMUST00000062917.14	Iqcf3			Y	chr9	106543385	106561631	18247	8	8	612	61	0.0996732		Y	Y					Y
ENSMUST00000031547.11	4930519G04Rik			Y	chr5	114853663	114883880	30218	9	12	618	0	0	Y									Y	Y
ENSMUST00000097896.2	4933427I04Rik			Y	chr4	123859678	123863165	3488	1	2	708	0	0	Y
ENSMUST00000054534.3	Trap1a			Y	chrX	139333682	139338169	4488	2	3	675	0	0	Y		Y
ENSMUST00000017142.2	Svs4		Y	Y	chr2	164275951	164278459	2509	2	3	342	na	na	Y									Y
ENSMUST00000017144.2	Svs6			Y	chr2	164316750	164318453	1704	3	4	300	0	0	Y									Y	Y
ENSMUST00000017148.7	Svs5			Y	chr2	164332739	164334396	1658	2	3	369	0	0	Y		Y							Y	Y
ENSMUST00000000696.6	Cd52			Y	chr4	134093535	134095082	1548	2	2	225	174	0.773333				pfam15116	CD52			Y	Y
ENSMUST00000051297.7	Tnp2			Y	chr16	10787935	10788655	721	2	2	354	354	1				cl07833	TP2 superfamily			Y	Y
ENSMUST00000022579.1	Erich6b		Y	Y	chr14	75642258	75667137	24880	3	5	663	432	0.7								Y	Y
ENSMUST00000194965.5	Smcp			Y	chr3	92583866	92586204	2339	2	2	432	312	0.722222									Y
ENSMUST00000106381.2	Prcd			Y	chr11	116653854	116668389	14536	3	5	357	357	1									Y
ENSMUST00000106155.3	Stra13			Y	chr11	120710941	120713732	2792	5	6	366	263	0.718579									Y
ENSMUST00000109488.7	Snhg11			Y	chr2	158375637	158386145	10509	3	5	264	137	0.518939									Y
ENSMUST00000034215.7	Mt1		Y	Y	chr8	94179081	94180327	1247	3	3	399	182	0.96			Y	pfam00131	Metallothio			Y
ENSMUST00000050306.7	1700056E22Rik		Y	Y	chr1	184033031	184033998	968	1	1	360	359	0.99				cl28271	dnaA superfamily		Y
ENSMUST00000100083.3	A930003A15Rik		Y	Y	chr16	19876569	19883897	7329	2	2	264	264	0.99							Y	Y
ENSMUST00000098595.2	Gm10644		Y	Y	chr8	83932328	83955205	22878	1	5	264	262	0.99		Y					Y
ENSMUST00000029533.2	Sprr2j-ps		Y	Y	chr3	92418081	92419396	1316	1	2	330	301	0.91		Y								Y	Y
ENSMUST00000047891.5	1700069L16Rik		Y	Y	chr5	113703696	113724749	21054	2	3	330	271	0.82							Y
ENSMUST00000137570.1	Gm12830		Y	Y	chr4	114821721	114856166	34446	3	4	474	320	0.67							Y
ENSMUST00000100165.3	A630010A05Rik		Y	Y	chr16	14589208	14621286	32079	4	4	696	na	na	Y
ENSMUST00000097331.1	Gm6034		Y	Y	chr17	36042960	36058645	15686	3	3	354	na	na	Y	Y	Y							Y
ENSMUST00000173128.1	Gm19684		Y	Y	chr17	36121677	36129692	8016	3	3	354	na	na	Y	Y	Y							Y	Y
ENSMUST00000033537.1	4931400O07Rik		Y	Y	chrX	62467990	62468812	823	2	2	414	na	na	Y		Y
ENSMUST00000080849.5	Gm8882		Y	Y	chr6	132361040	132364134	3095	2	3	852	na	na	Y		Y							Y	Y
ENSMUST00000033625.1	4930513O06Rik		Y	Y	chrX	139086242	139093405	7164	2	4	486	na	na	Y									Y
ENSMUST00000113046.1	4933428M09Rik		Y	Y	chrX	139179227	139181009	1783	1	2	579	na	na	Y									Y	Y
M2012: Murphy and McLysaght 2012, PLoS One 7:e48650.
N2013: Neme and Tautz, 2013, BMC Genomics 14:117.
W2017: Wilson et al. 2017, Nat Ecol Evol 1:0146-0146.
